# A duplicated copy of the meiotic gene *ZIP4* preserves up to 50% pollen viability and grain number in polyploid wheat

**DOI:** 10.1101/2021.01.22.427771

**Authors:** Abdul Kader Alabdullah, Graham Moore, Azahara C. Martín

## Abstract

- Although most flowering plants are polyploid, little is known of how the meiotic process evolved to stabilise and preserve polyploid fertility. On wheat polyploidisation, the major meiotic gene *ZIP4* on chromosome 3B duplicated onto 5B and subsequently diverged. This 5B meiotic gene copy (*TaZIP4-B2*) was recently shown to promote homologous pairing, synapsis and crossover, and suppress homoeologous crossover. We therefore suspected that these stabilising effects on meiosis could be important for the preservation of wheat polyploid fertility.
- A CRISPR *Tazip4-B2* mutant was exploited to assess the contribution of the 5B duplicated *ZIP4* copy in maintaining pollen viability and grain setting.
- Analysis demonstrated abnormalities in 56% of meiocytes in the *Tazip4-B2* mutant, with micronuclei in 50% of tetrads, reduced size in 48% of pollen grains and a near 50% reduction in grain number. Further studies showed that most of the reduced grain number resulted from pollination with less viable pollen, suggesting that the stabilising effect of *TaZIP4-B2* on meiosis has a greater consequence in subsequent male, rather than female gametogenesis.
- These studies reveal the extraordinary value of the wheat chromosome 5B *TaZIP4-B2* duplication to agriculture and human nutrition. Future studies should assess whether different *TaZIP4-B2* alleles exhibit variable effects on meiotic stabilisation and/or resistance to temperature change.
