## Supplementary material for "A duplicated copy of the meiotic gene *ZIP4* preserves up to 50% pollen viability and grain number in polyploid wheat": Table S1

### Sheet: TPRs
The predicted Tetratricopeptide Repeats (TPRs) in the TaZIP4 proteins.
prediction was performed using the TPRpred program (version 11.0; Magis et al., 2014; Zimmermann et al., 2018).
Gene	Ensembl Plants transcript ID	Per-protein P-value for being TPR	Probability for being TPR	Repeat	TPR number	Begin	Alignment	End	P-value
TaZIP4-A1	TraesCS3A02G401700.1	8.1e-11	0.991	TPR	1	128	ASFFLRAGQEWLGLGRVDLATACFEKATPLVSAP	161	1.9e-06
TaZIP4-A1	TraesCS3A02G401700.1	8.1e-11	0.991	TPR	2	171	LGLNLARARAASDAGDQSLAVALLGRSKPLASAS	204	0.0063
TaZIP4-A1	TraesCS3A02G401700.1	8.1e-11	0.991	TPR	3	212	AEGYLSVGEAALSTKPSDPAVGASSLITEALDLF	245	0.015
TaZIP4-A1	TraesCS3A02G401700.1	8.1e-11	0.991	TPR	4	268	GRCLRYLALERLEAKDHEGVLRCVQVSRASVGQA	301	0.006
TaZIP4-A1	TraesCS3A02G401700.1	8.1e-11	0.991	TPR	5	305	PSMGFMALHAWLGTGNLAEAERELKRIMANANAP	338	0.008
TaZIP4-A1	TraesCS3A02G401700.1	8.1e-11	0.991	TPR	6	339	ENVCVGAAEVYLASAGPEAARKVLVALAARCRAG	372	0.066
TaZIP4-A1	TraesCS3A02G401700.1	8.1e-11	0.991	TPR	7	381	VTSVVDGGIGSPGRARAIGELVSDERVVALFDGP	414	0.4
TaZIP4-A1	TraesCS3A02G401700.1	8.1e-11	0.991	TPR	8	424	HTLLWNCGFEHFNAKNYDTCADLFETSMLYLSRE	457	0.00062
TaZIP4-A1	TraesCS3A02G401700.1	8.1e-11	0.991	TPR	9	465	AQCLRVLAVCYLALQRLDRAHEFVNEADKVEHNA	498	2.9e-06
TaZIP4-A1	TraesCS3A02G401700.2	7.5e-11	0.9915	TPR	1	128	ASFFLRAGQEWLGLGRVDLATACFEKATPLVSAP	161	1.9e-06
TaZIP4-A1	TraesCS3A02G401700.2	7.5e-11	0.9915	TPR	2	171	LGLNLARARAASDAGDQSLAVALLGRSKPLASAS	204	0.0063
TaZIP4-A1	TraesCS3A02G401700.2	7.5e-11	0.9915	TPR	3	212	AEGYLSVGEAALSTKPSDPAVGASSLITEALDLF	245	0.015
TaZIP4-A1	TraesCS3A02G401700.2	7.5e-11	0.9915	TPR	4	268	GRCLRYLALERLEAKDHEGVLRCVQVSRASVGQA	301	0.006
TaZIP4-A1	TraesCS3A02G401700.2	7.5e-11	0.9915	TPR	5	305	PSMGFMALHAWLGTGNLAEAERELKRIMANANAP	338	0.008
TaZIP4-A1	TraesCS3A02G401700.2	7.5e-11	0.9915	TPR	6	339	ENVCVGAAEVYLASAGPEAARKVLVALAARCRAG	372	0.066
TaZIP4-A1	TraesCS3A02G401700.2	7.5e-11	0.9915	TPR	7	381	VTSVVDGGIGSPGRARAIGELVSDERVVALFDGP	414	0.4
TaZIP4-A1	TraesCS3A02G401700.2	7.5e-11	0.9915	TPR	8	424	HTLLWNCGFEHFNAKNYDTCADLFETSMLYLSRE	457	0.00062
TaZIP4-A1	TraesCS3A02G401700.2	7.5e-11	0.9915	TPR	9	465	AQCLRVLAVCYLALQRLDRAHEFVNEADKVEHNA	498	2.9e-06
TaZIP4-A1	TraesCS3A02G401700.3	8.1e-11	0.9911	TPR	1	128	ASFFLRAGQEWLGLGRVDLATACFEKATPLVSAP	161	1.9e-06
TaZIP4-A1	TraesCS3A02G401700.3	8.1e-11	0.9911	TPR	2	171	LGLNLARARAASDAGDQSLAVALLGRSKPLASAS	204	0.0063
TaZIP4-A1	TraesCS3A02G401700.3	8.1e-11	0.9911	TPR	3	212	AEGYLSVGEAALSTKPSDPAVGASSLITEALDLF	245	0.015
TaZIP4-A1	TraesCS3A02G401700.3	8.1e-11	0.9911	TPR	4	268	GRCLRYLALERLEAKDHEGVLRCVQVSRASVGQA	301	0.006
TaZIP4-A1	TraesCS3A02G401700.3	8.1e-11	0.9911	TPR	5	305	PSMGFMALHAWLGTGNLAEAERELKRIMANANAP	338	0.008
TaZIP4-A1	TraesCS3A02G401700.3	8.1e-11	0.9911	TPR	6	339	ENVCVGAAEVYLASAGPEAARKVLVALAARCRAG	372	0.066
TaZIP4-A1	TraesCS3A02G401700.3	8.1e-11	0.9911	TPR	7	381	VTSVVDGGIGSPGRARAIGELVSDERVVALFDGP	414	0.4
TaZIP4-A1	TraesCS3A02G401700.3	8.1e-11	0.9911	TPR	8	424	HTLLWNCGFEHFNAKNYDTCADLFETSMLYLSRE	457	0.00062
TaZIP4-A1	TraesCS3A02G401700.3	8.1e-11	0.9911	TPR	9	465	AQCLRVLAVCYLALQRLDRAHEFVNEADKVEHNA	498	2.9e-06
TaZIP4-B1	TraesCS3B02G434600.1	6e-08	0.5076	TPR	1	115	HTLLWNCGFEHFNAKNYDICADLFETSMLYLSRE	148	0.0017
TaZIP4-B1	TraesCS3B02G434600.1	6e-08	0.5076	TPR	2	156	AQCLRVLAVCYLALQRLDRAHEFVDEADKIKIHL	189	3.2e-06
TaZIP4-B1	TraesCS3B02G434600.1	6e-08	0.5076	TPR	3	194	EDEAIKQIKTMMGCIDFNPAFLMLTTHEAIACKA	227	0.48
TaZIP4-B1	TraesCS3B02G434600.1	6e-08	0.5076	TPR	4	233	ASLTFLLGLYSAGKPMPEREVTVLRTLIELLRRE	266	0.003
TaZIP4-B1	TraesCS3B02G434600.1	6e-08	0.5076	TPR	5	271	DEILKYLRRAKLRMSDLGVEGFFGNGPVGARELN	304	0.75
TaZIP4-B1	TraesCS3B02G434600.1	6e-08	0.5076	TPR	6	307	AGNCWNMGRRVAKEQKYDLSAEFFELAAEFFGGA	340	0.00056
TaZIP4-B1	TraesCS3B02G434600.2	2e-10	0.9835	TPR	1	128	ASFFLRAGQEWLDLGRVDLATACFEKATPLVSTP	161	2.6e-07
TaZIP4-B1	TraesCS3B02G434600.2	2e-10	0.9835	TPR	2	171	LGLNLARARAASDAGDQSLAVALLGRSKPLASAS	204	0.0063
TaZIP4-B1	TraesCS3B02G434600.2	2e-10	0.9835	TPR	3	212	AEGYLSVGEAALSTKPSDPAVGASSLITEALDLF	245	0.015
TaZIP4-B1	TraesCS3B02G434600.2	2e-10	0.9835	TPR	4	268	GRCLRYLALERHQAKDYEGVLRCVQVSRASVGQA	301	0.0029
TaZIP4-B1	TraesCS3B02G434600.2	2e-10	0.9835	TPR	5	305	ASVGFMALHAWLGTGNLPEAERELERLMANANAS	338	0.0022
TaZIP4-B1	TraesCS3B02G434600.2	2e-10	0.9835	TPR	6	339	ESLCVGAAEVYLASAGPEAARKVLVALVARCRAG	372	0.041
TaZIP4-B1	TraesCS3B02G434600.2	2e-10	0.9835	TPR	7	381	VTKVVDCGIGSPGRARAIGELVSDERVVALFDGP	414	0.5
TaZIP4-B1	TraesCS3B02G434600.2	2e-10	0.9835	TPR	8	424	HTLLWNCGFEHFNAKNYDICADLFETSMLYLSRE	457	0.0017
TaZIP4-B1	TraesCS3B02G434600.2	2e-10	0.9835	TPR	9	458	EGSRVRRAQCLRVLAVCYLALQRLDRAHEFVDEA	491	0.018
TaZIP4-B1	TraesCS3B02G434600.2	2e-10	0.9835	TPR	10	498	AHCAFMKIKIHLQKNDEDEAIKQIKTMMGCIDFN	531	0.0008
TaZIP4-B1	TraesCS3B02G434600.2	2e-10	0.9835	TPR	11	532	PAFLMLTTHEAIACKAVRVAVASLTFLLGLYSAG	565	0.15
TaZIP4-B1	TraesCS3B02G434600.2	2e-10	0.9835	TPR	12	574	TVLRTLIELLRREQGTEDEILKYLRRAKLRMSDL	607	0.0046
TaZIP4-B2	TraesCS5B02G255100.1	4.7e-08	0.5516	TPR	1	105	ASFFLRAGQGWLDLGRVDLATACFDKATPLVSAL	138	2.4e-06
TaZIP4-B2	TraesCS5B02G255100.1	4.7e-08	0.5516	TPR	2	148	LGLNLARARAASDAGDQSLAVALLGRSKSLASLA	181	0.0097
TaZIP4-B2	TraesCS5B02G255100.1	4.7e-08	0.5516	TPR	3	249	GRCLRYLALEHHKAKEHADVLFFIHASRDLIGEA	282	0.014
TaZIP4-B2	TraesCS5B02G255100.1	4.7e-08	0.5516	TPR	4	286	PSMGFMALHAWLGTGNLAEAERELERLMANANAS	319	0.0051
TaZIP4-B2	TraesCS5B02G255100.1	4.7e-08	0.5516	TPR	5	320	ESLCVGAAEVYLASAGPEAARKVLVALVARCCAG	353	0.058
TaZIP4-B2	TraesCS5B02G255100.1	4.7e-08	0.5516	TPR	6	362	VTKVVDCGIGSPGRARAIGELVSDERVVALFDGP	395	0.5
TaZIP4-B2	TraesCS5B02G255100.1	4.7e-08	0.5516	TPR	7	405	HTLLWNCGFEHFNAKNYDICADLFETSMLYLSRE	438	0.0017
TaZIP4-B2	TraesCS5B02G255100.1	4.7e-08	0.5516	TPR	8	439	EGSRVRRAQCLRVLAVCYLALQRLDRAHEFVNEA	472	0.019
TaZIP4-B2	TraesCS5B02G255100.1	4.7e-08	0.5516	TPR	9	479	AHCAFMKIKIHLQKNDEDEAIKQIKTMMGCIDFN	512	0.0008
TaZIP4-B2	TraesCS5B02G255100.1	4.7e-08	0.5516	TPR	10	513	PVFLMLTTHEAIACKAVRVAVASLTFLLGLYSAG	546	0.11
TaZIP4-B2	TraesCS5B02G255100.1	4.7e-08	0.5516	TPR	11	554	VTVLRTLIELLRREQGTEDEILKYSRRAKLRMSN	587	0.0091
TaZIP4-D1	TraesCS3D02G396500.1	0.0012	0.0006	TPR	1	118	HTLLWNCGFEHFNAKNYDICADLFETSMLYLSRE	151	0.0017
TaZIP4-D1	TraesCS3D02G396500.1	0.0012	0.0006	TPR	2	152	DGSRVRRAQCLRVLAVCYLALKRLDRAHEFVNEA	185	0.017
TaZIP4-D1	TraesCS3D02G396500.1	0.0012	0.0006	TPR	3	192	AHCAFMKIKIHLQKNDEDEAIKQIKTMMGCIDFN	225	0.0008
TaZIP4-D1	TraesCS3D02G396500.1	0.0012	0.0006	TPR	4	226	PSSLMLTTHEAIACKAVRVAVASLTFLLGLYSPG	259	0.075
TaZIP4-D1	TraesCS3D02G396500.1	0.0012	0.0006	TPR	5	267	VTVLRTLIELLRREQGTEDEILKYSRRAKLRMSD	300	0.011
TaZIP4-D1	TraesCS3D02G396500.2	1.1e-08	0.7743	TPR	1	128	ASFFLRAGQEWLDLGRVDLATACFEKATPLVSAP	161	1.2e-06
TaZIP4-D1	TraesCS3D02G396500.2	1.1e-08	0.7743	TPR	2	171	LGLNLARARAASDAGDQSLAVALLGRSKPLASAS	204	0.0063
TaZIP4-D1	TraesCS3D02G396500.2	1.1e-08	0.7743	TPR	3	212	AEGYLSVGEAALSAKPSDPAVGASSLITEALDLF	245	0.026
TaZIP4-D1	TraesCS3D02G396500.2	1.1e-08	0.7743	TPR	4	268	GRCLRYLALERLEAKDHEGVLRCVQVSRASVGQA	301	0.006
TaZIP4-D1	TraesCS3D02G396500.2	1.1e-08	0.7743	TPR	5	305	PSMGFMALHAWLGTGNLAEAERELERIMANANAP	338	0.0062
TaZIP4-D1	TraesCS3D02G396500.2	1.1e-08	0.7743	TPR	6	339	ENVCVGAAEVYLASAGSEAARKVLVALAARCRAG	372	0.11
TaZIP4-D1	TraesCS3D02G396500.2	1.1e-08	0.7743	TPR	7	381	VTTVVDGGIGSPGRARAIGELVSDERVVALFDGP	414	0.35
TaZIP4-D1	TraesCS3D02G396500.2	1.1e-08	0.7743	TPR	8	424	HTLLWNCGFEHFNAKNYDICADLFETSMLYLSRE	457	0.0017
TaZIP4-D1	TraesCS3D02G396500.2	1.1e-08	0.7743	TPR	9	458	DGSRVRRAQCLRVLAVCYLALKRLDRAHEFVNEA	491	0.017
TaZIP4-D1	TraesCS3D02G396500.2	1.1e-08	0.7743	TPR	10	498	AHCAFMKIKIHLQKNDEDEAIKQIKTMMGCIDFN	531	0.0008
TaZIP4-D1	TraesCS3D02G396500.2	1.1e-08	0.7743	TPR	11	532	PSSLMLTTHEAIACKAVRVAVASLTFLLGLYSPG	565	0.075
TaZIP4-D1	TraesCS3D02G396500.2	1.1e-08	0.7743	TPR	12	573	VTVLRTLIELLRREQGTEDEILKYSRRAKLRMSD	606	0.011
CRISPR Tazip4-B2	NA	0.00046	0.0013	TPR	1	211	GRCLRYLALEHHKAKEHADVLFFIHASRDLIGEA	244	0.014
CRISPR Tazip4-B2	NA	0.00046	0.0013	TPR	2	248	PSMGFMALHAWLGTGNLAEAERELERLMANANAS	281	0.0051
CRISPR Tazip4-B2	NA	0.00046	0.0013	TPR	3	282	ESLCVGAAEVYLASAGPEAARKVLVALVARCCAG	315	0.058
CRISPR Tazip4-B2	NA	0.00046	0.0013	TPR	4	324	VTKVVDCGIGSPGRARAIGELVSDERVVALFDGP	357	0.5
CRISPR Tazip4-B2	NA	0.00046	0.0013	TPR	5	367	HTLLWNCGFEHFNAKNYDICADLFETSMLYLSRE	400	0.0017
CRISPR Tazip4-B2	NA	0.00046	0.0013	TPR	6	401	EGSRVRRAQCLRVLAVCYLALQRLDRAHEFVNEA	434	0.019
CRISPR Tazip4-B2	NA	0.00046	0.0013	TPR	7	441	AHCAFMKIKIHLQKNDEDEAIKQIKTMMGCIDFN	474	0.0008
CRISPR Tazip4-B2	NA	0.00046	0.0013	TPR	8	475	PVFLMLTTHEAIACKAVRVAVASLTFLLGLYSAG	508	0.11
CRISPR Tazip4-B2	NA	0.00046	0.0013	TPR	9	516	VTVLRTLIELLRREQGTEDEILKYSRRAKLRMSN	549	0.0091

### Sheet: INTERPRO
The predicted functional domains in the TaZIP4 proteins using the online InterPro programme (version 82.0; Mitchell et al., 2019).
TaZIP4 Protein	Protein size	Database	ID	Describtion	Start	End	E-value	Interpro ID	Describtion	GO ID
TaZIP4-A1	957	PANTHER	PTHR31791:SF8	TPR REPEAT-CONTAINING PROTEIN ZIP4	1	922	0
TaZIP4-A1	957	PANTHER	PTHR31791	FRIGIDA-LIKE PROTEIN 3-RELATED	1	922	0
TaZIP4-A1	957	Pfam	PF08631	Meiosis protein SPO22/ZIP4 like	180	451	1.3e-46	IPR013940	Meiosis specific protein Spo22/ZIP4/TEX11	GO:0051321
TaZIP4-A1	957	Pfam	PF08631	Meiosis protein SPO22/ZIP4 like	461	654	2e-07	IPR013940	Meiosis specific protein Spo22/ZIP4/TEX11	GO:0051321
TaZIP4-A1	957	Gene3D	G3DSA:1.25.40.10	-	131	370	2e-06	IPR011990	Tetratricopeptide-like helical domain superfamily	GO:0005515
TaZIP4-A1	957	Gene3D	G3DSA:1.25.40.10	-	419	536	1.1e-07	IPR011990	Tetratricopeptide-like helical domain superfamily	GO:0005515
TaZIP4-A1	957	SUPERFAMILY	SSF48452	TPR-like	426	655	2.75e-06	IPR011990	Tetratricopeptide-like helical domain superfamily	GO:0005515
TaZIP4-A1	957	MobiDBLite	mobidb-lite	consensus disorder prediction	934	957	-
TaZIP4-A1	957	MobiDBLite	mobidb-lite	consensus disorder prediction	937	957	-
TaZIP4-B1	957	PANTHER	PTHR31791:SF8	TPR REPEAT-CONTAINING PROTEIN ZIP4	1	922	0
TaZIP4-B1	957	PANTHER	PTHR31791	FRIGIDA-LIKE PROTEIN 3-RELATED	1	922	0
TaZIP4-B1	957	Pfam	PF08631	Meiosis protein SPO22/ZIP4 like	180	451	3.7e-46	IPR013940	Meiosis specific protein Spo22/ZIP4/TEX11	GO:0051321
TaZIP4-B1	957	Gene3D	G3DSA:1.25.40.10	-	43	377	2.5e-08	IPR011990	Tetratricopeptide-like helical domain superfamily	GO:0005515
TaZIP4-B1	957	Gene3D	G3DSA:1.25.40.10	-	419	535	1e-06	IPR011990	Tetratricopeptide-like helical domain superfamily	GO:0005515
TaZIP4-B1	957	SUPERFAMILY	SSF48452	TPR-like	127	526	2.28e-07	IPR011990	Tetratricopeptide-like helical domain superfamily	GO:0005515
TaZIP4-B1	957	Coils	Coil	Coil	321	341	-
TaZIP4-B1	957	MobiDBLite	mobidb-lite	consensus disorder prediction	929	957	-
TaZIP4-B1	957	MobiDBLite	mobidb-lite	consensus disorder prediction	937	957	-
TaZIP4-B2	938	PANTHER	PTHR31791:SF8	TPR REPEAT-CONTAINING PROTEIN ZIP4	4	903	0
TaZIP4-B2	938	PANTHER	PTHR31791	FRIGIDA-LIKE PROTEIN 3-RELATED	4	903	0
TaZIP4-B2	938	Pfam	PF08631	Meiosis protein SPO22/ZIP4 like	157	432	1.8e-41	IPR013940	Meiosis specific protein Spo22/ZIP4/TEX11	GO:0051321
TaZIP4-B2	938	Gene3D	G3DSA:1.25.40.10	-	400	513	1.2e-06	IPR011990	Tetratricopeptide-like helical domain superfamily	GO:0005515
TaZIP4-B2	938	SUPERFAMILY	SSF48452	TPR-like	103	507	5.06e-07	IPR011990	Tetratricopeptide-like helical domain superfamily	GO:0005515
TaZIP4-B2	938	Coils	Coil	Coil	302	322	-
TaZIP4-B2	938	MobiDBLite	mobidb-lite	consensus disorder prediction	909	938	-
TaZIP4-B2	938	MobiDBLite	mobidb-lite	consensus disorder prediction	919	938	-
TaZIP4-D1	957	PANTHER	PTHR31791:SF8	TPR REPEAT-CONTAINING PROTEIN ZIP4	1	922	0
TaZIP4-D1	957	PANTHER	PTHR31791	FRIGIDA-LIKE PROTEIN 3-RELATED	1	922	0
TaZIP4-D1	957	Pfam	PF08631	Meiosis protein SPO22/ZIP4 like	180	451	4.5e-46	IPR013940	Meiosis specific protein Spo22/ZIP4/TEX11	GO:0051321
TaZIP4-D1	957	Pfam	PF08631	Meiosis protein SPO22/ZIP4 like	463	654	5.9e-08	IPR013940	Meiosis specific protein Spo22/ZIP4/TEX11	GO:0051321
TaZIP4-D1	957	Gene3D	G3DSA:1.25.40.10	-	131	372	1.1e-05	IPR011990	Tetratricopeptide-like helical domain superfamily	GO:0005515
TaZIP4-D1	957	Gene3D	G3DSA:1.25.40.10	-	416	539	5.4e-07	IPR011990	Tetratricopeptide-like helical domain superfamily	GO:0005515
TaZIP4-D1	957	SUPERFAMILY	SSF48452	TPR-like	127	526	1.35e-07	IPR011990	Tetratricopeptide-like helical domain superfamily	GO:0005515
TaZIP4-D1	957	MobiDBLite	mobidb-lite	consensus disorder prediction	929	957	-
TaZIP4-D1	957	MobiDBLite	mobidb-lite	consensus disorder prediction	937	957	-
CRISPR Tazip4-B2	900	PANTHER	PTHR31791:SF8	TPR REPEAT-CONTAINING PROTEIN ZIP4	4	99	3.7e-277
CRISPR Tazip4-B2	900	PANTHER	PTHR31791:SF8	TPR REPEAT-CONTAINING PROTEIN ZIP4	101	865	3.7e-277
CRISPR Tazip4-B2	900	PANTHER	PTHR31791	FRIGIDA-LIKE PROTEIN 3-RELATED	4	99	3.7e-277
CRISPR Tazip4-B2	900	PANTHER	PTHR31791	FRIGIDA-LIKE PROTEIN 3-RELATED	101	865	3.7e-277
CRISPR Tazip4-B2	900	Pfam	PF08631	Meiosis protein SPO22/ZIP4 like	119	394	1.7e-41	IPR013940	Meiosis specific protein Spo22/ZIP4/TEX11	GO:0051321
CRISPR Tazip4-B2	900	Gene3D	G3DSA:1.25.40.10	-	255	475	4.4e-07	IPR011990	Tetratricopeptide-like helical domain superfamily	GO:0005515
CRISPR Tazip4-B2	900	SUPERFAMILY	SSF48452	TPR-like	369	598	6.32e-06	IPR011990	Tetratricopeptide-like helical domain superfamily	GO:0005515
CRISPR Tazip4-B2	900	Coils	Coil	Coil	264	284	-
CRISPR Tazip4-B2	900	MobiDBLite	mobidb-lite	consensus disorder prediction	871	900	-
CRISPR Tazip4-B2	900	MobiDBLite	mobidb-lite	consensus disorder prediction	881	900	-

### Sheet: sequence identity matrix
CDs and protein sequence identity matrix for TaZIP4
	TaZIP4-A1	TaZIP4-D1	TaZIP4-B1	TaZIP4-B2
TaZIP4-A1	100	96.3	94.9	85.6		protein sequences
TaZIP4-D1	97.5	100	94.9	85.8
TaZIP4-B1	96.8	97	100	88.5		CDs sequences
TaZIP4-B2	90.4	90.9	92.2	100
