## Supplementary material for "A duplicated copy of the meiotic gene *ZIP4* preserves up to 50% pollen viability and grain number in polyploid wheat": Table S2

### Sheet: Sheet1
Table S2 . Summary of the meiotic scores for the CRISPR Tazip4-B2 and ph1b mutants and their wild types.
Genotype	Meiotic aberrations	Pairing	Meiocytes
			Total	Number	%
CRISPR Tazip4-B2	Only univalent	Incorrect	148	36	24
	Only multivalent			10	7
	Univalent & multivalent			37	25
	Bivalents	Correct		65	43.9
WT Fielder	Only univalent	Incorrect	89	6	6.7
	Only multivalent			0	0
	Univalent & multivalent			0	0
	Bivalents	Correct		83	93.3
ph1b	Only univalent	Incorrect	30	4	13.3
	Only multivalent			4	13.3
	Univalent & multivalent			9	30
	Bivalents	Correct		13	43.3
Chinese Spring WT	Only univalent	Incorrect	30	0	0
	Only multivalent			0	0
	Univalent & multivalent			0	0
	Bivalents	Correct		30	100
