## Supplementary material for "A duplicated copy of the meiotic gene *ZIP4* preserves up to 50% pollen viability and grain number in polyploid wheat": Table S3

### Sheet: Mean_Ratio_actual_expected_with
Table S3. Means and medians of the normalized grain number per spike (grain setting) with the standared deviation (sd) and the standared error (se).
Group	Genotype	N	Value	Normalized grain number per spike	sd	se	Difference %
CRISPR Tazip4-B2 (CER)	Mutant	5	Mean	50.2065	16.7466	7.4893	36.0312
	Wild type	12	Mean	78.486	12.8668	3.71432
CRISPR_Tazip4-B2 (GH)	Mutant	15	Mean	37.7167	9.98864	2.57906	44.2319
	Wild type	15	Mean	67.6313	7.89188	2.03767
ph1b (CER)	Mutant	15	Mean	46.7031	9.93716	2.56576	42.2795
	Wild type	20	Mean	80.9125	17.2958	3.86747
ph1b (GH)	Mutant	11	Mean	43.8262	8.63888	2.60472	43.2997
	Wild type	15	Mean	77.2945	8.76449	2.26298
CRISPR Tazip4-B2 (CER)	Mutant	5	Median	50.5675	15.7561	7.04636	36.3479
	Wild type	12	Median	79.4436	11.9746	3.45678
CRISPR Tazip4-B2 (GH)	Mutant	15	Median	37.4301	12.338	3.18567	46.7964
	Wild type	15	Median	70.3525	8.19875	2.11691
ph1b (CER)	Mutant	15	Median	46.8084	10.0504	2.595	42.2923
	Wild type	20	Median	81.113	18.3544	4.10417
ph1b (GH)	Mutant	11	Median	45.0032	10.5944	3.19434	41.0623
	Wild type	15	Median	76.3573	8.99709	2.32304

### Sheet: Tukey HSD test results
Average normalized grain number for the first three spikes of plant						Tukey HSD test results
Group	Genotype	Treatment	Replicate	Normalized grain number per spike		Treatments pair	Q statistic	p-value	Tukey HSD inference
CRISPR TaZIP4-B2 (CER)	Mutant	A	Plant 1	55.6956		A vs B	5.9926	0.0017839	** p<0.01
CRISPR TaZIP4-B2 (CER)	Mutant	A	Plant 2	28.366		A vs C	2.7281	0.629566	insignificant
CRISPR TaZIP4-B2 (CER)	Mutant	A	Plant 3	70.0463		A vs D	3.8061	0.189253	insignificant
CRISPR TaZIP4-B2 (CER)	Mutant	A	Plant 4	38.0952		A vs E	0.7653	0.899995	insignificant
CRISPR TaZIP4-B2 (CER)	Mutant	A	Plant 5	58.8294		A vs F	6.927	0.0010053	** p<0.01
CRISPR TaZIP4-B2 (CER)	Wild type	B	Plant 1	67.6918		A vs G	1.3343	0.899995	insignificant
CRISPR TaZIP4-B2 (CER)	Wild type	B	Plant 2	67.2386		A vs H	5.9168	0.0021769	** p<0.01
CRISPR TaZIP4-B2 (CER)	Wild type	B	Plant 3	70.7307		B vs C	11.8736	0.0010053	** p<0.01
CRISPR TaZIP4-B2 (CER)	Wild type	B	Plant 4	64.0886		B vs D	3.1613	0.442214	insignificant
CRISPR TaZIP4-B2 (CER)	Wild type	B	Plant 5	61.5974		B vs E	9.2564	0.0010053	** p<0.01
CRISPR TaZIP4-B2 (CER)	Wild type	B	Plant 6	83.6257		B vs F	0.7496	0.899995	insignificant
CRISPR TaZIP4-B2 (CER)	Wild type	B	Plant 7	79.4273		B vs G	9.3657	0.0010053	** p<0.01
CRISPR TaZIP4-B2 (CER)	Wild type	B	Plant 8	104.057		B vs H	0.347	0.899995	insignificant
CRISPR TaZIP4-B2 (CER)	Wild type	B	Plant 9	85.5556		C vs D	9.2408	0.0010053	** p<0.01
CRISPR TaZIP4-B2 (CER)	Wild type	B	Plant 10	91.5224		C vs E	2.7759	0.609269	insignificant
CRISPR TaZIP4-B2 (CER)	Wild type	B	Plant 11	89.5062		C vs F	14.2647	0.0010053	** p<0.01
CRISPR TaZIP4-B2 (CER)	Wild type	B	Plant 12	76.7901		C vs G	1.736	0.899995	insignificant
CRISPR TaZIP4-B2 (GH)	Mutant	C	Plant 1	28.3911		C vs H	12.2258	0.0010053	** p<0.01
CRISPR TaZIP4-B2 (GH)	Mutant	C	Plant 2	39.899		D vs E	6.4648	0.0010053	** p<0.01
CRISPR TaZIP4-B2 (GH)	Mutant	C	Plant 3	39.1975		D vs F	4.3859	0.0704673	insignificant
CRISPR TaZIP4-B2 (GH)	Mutant	C	Plant 4	48.4127		D vs G	6.7642	0.0010053	** p<0.01
CRISPR TaZIP4-B2 (GH)	Mutant	C	Plant 5	25.5622		D vs H	2.985	0.520494	insignificant
CRISPR TaZIP4-B2 (GH)	Mutant	C	Plant 6	30.5556		E vs F	11.2971	0.0010053	** p<0.01
CRISPR TaZIP4-B2 (GH)	Mutant	C	Plant 7	30.303		E vs G	0.8175	0.899995	insignificant
CRISPR TaZIP4-B2 (GH)	Mutant	C	Plant 8	47.114		E vs H	9.4498	0.0010053	** p<0.01
CRISPR TaZIP4-B2 (GH)	Mutant	C	Plant 9	45.7071		F vs G	11.1439	0.0010053	** p<0.01
CRISPR TaZIP4-B2 (GH)	Mutant	C	Plant 10	36.4691		F vs H	1.1948	0.899995	insignificant
CRISPR TaZIP4-B2 (GH)	Mutant	C	Plant 11	43.1217		G vs H	9.51	0.0010053	** p<0.01
CRISPR TaZIP4-B2 (GH)	Mutant	C	Plant 12	47.7954
CRISPR TaZIP4-B2 (GH)	Mutant	C	Plant 13	19.695
CRISPR TaZIP4-B2 (GH)	Mutant	C	Plant 14	29.6703
CRISPR TaZIP4-B2 (GH)	Mutant	C	Plant 15	53.8562
CRISPR TaZIP4-B2 (GH)	Wild type	D	Plant 1	69.0476
CRISPR TaZIP4-B2 (GH)	Wild type	D	Plant 2	73.0381
CRISPR TaZIP4-B2 (GH)	Wild type	D	Plant 3	56.8519
CRISPR TaZIP4-B2 (GH)	Wild type	D	Plant 4	61.4815
CRISPR TaZIP4-B2 (GH)	Wild type	D	Plant 5	72.1212
CRISPR TaZIP4-B2 (GH)	Wild type	D	Plant 6	51.6484
CRISPR TaZIP4-B2 (GH)	Wild type	D	Plant 7	69.6429
CRISPR TaZIP4-B2 (GH)	Wild type	D	Plant 8	80.4352
CRISPR TaZIP4-B2 (GH)	Wild type	D	Plant 9	63.8889
CRISPR TaZIP4-B2 (GH)	Wild type	D	Plant 10	58.5784
CRISPR TaZIP4-B2 (GH)	Wild type	D	Plant 11	74.2979
CRISPR TaZIP4-B2 (GH)	Wild type	D	Plant 12	75.0505
CRISPR TaZIP4-B2 (GH)	Wild type	D	Plant 13	68.3761
CRISPR TaZIP4-B2 (GH)	Wild type	D	Plant 14	65.7738
CRISPR TaZIP4-B2 (GH)	Wild type	D	Plant 15	74.2371
Ph1b (CER)	Mutant	E	Plant 1	48.2456
Ph1b (CER)	Mutant	E	Plant 2	46.0172
Ph1b (CER)	Mutant	E	Plant 3	50.9804
Ph1b (CER)	Mutant	E	Plant 4	66.8215
Ph1b (CER)	Mutant	E	Plant 5	63.0952
Ph1b (CER)	Mutant	E	Plant 6	55.3221
Ph1b (CER)	Mutant	E	Plant 7	41.2768
Ph1b (CER)	Mutant	E	Plant 8	32.6389
Ph1b (CER)	Mutant	E	Plant 9	45.5556
Ph1b (CER)	Mutant	E	Plant 10	48.5621
Ph1b (CER)	Mutant	E	Plant 11	37.3379
Ph1b (CER)	Mutant	E	Plant 12	51.9481
Ph1b (CER)	Mutant	E	Plant 13	34.2893
Ph1b (CER)	Mutant	E	Plant 14	38.7415
Ph1b (CER)	Mutant	E	Plant 15	39.7138
Ph1b (CER)	Wild type	F	Plant 1	99.1228
Ph1b (CER)	Wild type	F	Plant 2	92.6471
Ph1b (CER)	Wild type	F	Plant 3	113.158
Ph1b (CER)	Wild type	F	Plant 4	91.3596
Ph1b (CER)	Wild type	F	Plant 5	68.125
Ph1b (CER)	Wild type	F	Plant 6	85.5324
Ph1b (CER)	Wild type	F	Plant 7	85.9649
Ph1b (CER)	Wild type	F	Plant 8	87.7193
Ph1b (CER)	Wild type	F	Plant 9	73.9815
Ph1b (CER)	Wild type	F	Plant 10	79.3421
Ph1b (CER)	Wild type	F	Plant 11	52.4529
Ph1b (CER)	Wild type	F	Plant 12	80.1905
Ph1b (CER)	Wild type	F	Plant 13	66.1481
Ph1b (CER)	Wild type	F	Plant 14	48.0386
Ph1b (CER)	Wild type	F	Plant 15	66.2222
Ph1b (CER)	Wild type	F	Plant 16	105.732
Ph1b (CER)	Wild type	F	Plant 17	59.638
Ph1b (CER)	Wild type	F	Plant 18	75.4359
Ph1b (CER)	Wild type	F	Plant 19	91.8827
Ph1b (CER)	Wild type	F	Plant 20	95.5556
Ph1b (GH)	Mutant	G	Plant 1	43.5466
Ph1b (GH)	Mutant	G	Plant 2	48.1842
Ph1b (GH)	Mutant	G	Plant 3	43.8207
Ph1b (GH)	Mutant	G	Plant 4	45.8152
Ph1b (GH)	Mutant	G	Plant 5	54.3421
Ph1b (GH)	Mutant	G	Plant 6	30.6614
Ph1b (GH)	Mutant	G	Plant 7	52.4531
Ph1b (GH)	Mutant	G	Plant 8	41.6379
Ph1b (GH)	Mutant	G	Plant 9	45.7327
Ph1b (GH)	Mutant	G	Plant 10	25.9596
Ph1b (GH)	Mutant	G	Plant 11	49.935
Ph1b (GH)	Wild type	H	Plant 1	90.4227
Ph1b (GH)	Wild type	H	Plant 2	86.8266
Ph1b (GH)	Wild type	H	Plant 3	69.1327
Ph1b (GH)	Wild type	H	Plant 4	82.8429
Ph1b (GH)	Wild type	H	Plant 5	69.4175
Ph1b (GH)	Wild type	H	Plant 6	93.0774
Ph1b (GH)	Wild type	H	Plant 7	66.6532
Ph1b (GH)	Wild type	H	Plant 8	75.2525
Ph1b (GH)	Wild type	H	Plant 9	86.63
Ph1b (GH)	Wild type	H	Plant 10	73.4654
Ph1b (GH)	Wild type	H	Plant 11	70.7302
Ph1b (GH)	Wild type	H	Plant 12	78.6014
Ph1b (GH)	Wild type	H	Plant 13	72.6771
Ph1b (GH)	Wild type	H	Plant 14	66.4165
Ph1b (GH)	Wild type	H	Plant 15	77.2717

### Sheet: Detailed_grain_number_data
"Actual_grain_number" is the number of grain per spike that is counted by the MARVIN grain analyser (GTA Sensorik GmbH, Neubrandenburg, Germany)
"Expected_grain_number" is calculated as (Spikelets_number x 3) considering that each spikelet contains 3 fertile florets.
"Normalized_grain_number" = (Actual_number_of_grains/Expected_number_of_grains) x 100 , which is the normalised grain number per spike
Group	Genotype	Replicate	Spike	Spikelets_number	Actual_grain_number	Expected_grain_number	Normalized_grain_number
CRISPR TaZIP4-B2 (CER)	Mutant	Plant 1	Spike 1	17	33	51	64.7059
CRISPR TaZIP4-B2 (CER)	Mutant	Plant 1	Spike 2	16	24	48	50
CRISPR TaZIP4-B2 (CER)	Mutant	Plant 1	Spike 3	14	22	42	52.381
CRISPR TaZIP4-B2 (CER)	Mutant	Plant 2	Spike 1	17	23	51	45.098
CRISPR TaZIP4-B2 (CER)	Mutant	Plant 2	Spike 2	15	14	45	31.1111
CRISPR TaZIP4-B2 (CER)	Mutant	Plant 2	Spike 3	15	4	45	8.88889
CRISPR TaZIP4-B2 (CER)	Mutant	Plant 3	Spike 1	16	39	48	81.25
CRISPR TaZIP4-B2 (CER)	Mutant	Plant 3	Spike 2	15	30	45	66.6667
CRISPR TaZIP4-B2 (CER)	Mutant	Plant 3	Spike 3	15	28	45	62.2222
CRISPR TaZIP4-B2 (CER)	Mutant	Plant 4	Spike 1	14	16	42	38.0952
CRISPR TaZIP4-B2 (CER)	Mutant	Plant 5	Spike 1	16	31	48	64.5833
CRISPR TaZIP4-B2 (CER)	Mutant	Plant 5	Spike 2	17	34	51	66.6667
CRISPR TaZIP4-B2 (CER)	Mutant	Plant 5	Spike 3	14	19	42	45.2381
CRISPR TaZIP4-B2 (CER)	Wild type	Plant 1	Spike 1	15	20	45	44.4444
CRISPR TaZIP4-B2 (CER)	Wild type	Plant 1	Spike 2	16	35	48	72.9167
CRISPR TaZIP4-B2 (CER)	Wild type	Plant 1	Spike 3	14	36	42	85.7143
CRISPR TaZIP4-B2 (CER)	Wild type	Plant 2	Spike 1	16	28	48	58.3333
CRISPR TaZIP4-B2 (CER)	Wild type	Plant 2	Spike 2	17	37	51	72.549
CRISPR TaZIP4-B2 (CER)	Wild type	Plant 2	Spike 3	16	34	48	70.8333
CRISPR TaZIP4-B2 (CER)	Wild type	Plant 3	Spike 1	21	45	63	71.4286
CRISPR TaZIP4-B2 (CER)	Wild type	Plant 3	Spike 2	19	40	57	70.1754
CRISPR TaZIP4-B2 (CER)	Wild type	Plant 3	Spike 3	17	36	51	70.5882
CRISPR TaZIP4-B2 (CER)	Wild type	Plant 4	Spike 1	17	32	51	62.7451
CRISPR TaZIP4-B2 (CER)	Wild type	Plant 4	Spike 2	18	35	54	64.8148
CRISPR TaZIP4-B2 (CER)	Wild type	Plant 4	Spike 3	17	33	51	64.7059
CRISPR TaZIP4-B2 (CER)	Wild type	Plant 5	Spike 1	17	31	51	60.7843
CRISPR TaZIP4-B2 (CER)	Wild type	Plant 5	Spike 2	21	44	63	69.8413
CRISPR TaZIP4-B2 (CER)	Wild type	Plant 5	Spike 3	16	26	48	54.1667
CRISPR TaZIP4-B2 (CER)	Wild type	Plant 6	Spike 1	18	48	54	88.8889
CRISPR TaZIP4-B2 (CER)	Wild type	Plant 6	Spike 2	19	48	57	84.2105
CRISPR TaZIP4-B2 (CER)	Wild type	Plant 6	Spike 3	21	49	63	77.7778
CRISPR TaZIP4-B2 (CER)	Wild type	Plant 7	Spike 1	17	44	51	86.2745
CRISPR TaZIP4-B2 (CER)	Wild type	Plant 7	Spike 2	21	55	63	87.3016
CRISPR TaZIP4-B2 (CER)	Wild type	Plant 7	Spike 3	17	33	51	64.7059
CRISPR TaZIP4-B2 (CER)	Wild type	Plant 8	Spike 1	19	58	57	101.754
CRISPR TaZIP4-B2 (CER)	Wild type	Plant 8	Spike 2	16	49	48	102.083
CRISPR TaZIP4-B2 (CER)	Wild type	Plant 8	Spike 3	16	52	48	108.333
CRISPR TaZIP4-B2 (CER)	Wild type	Plant 9	Spike 1	22	55	66	83.3333
CRISPR TaZIP4-B2 (CER)	Wild type	Plant 9	Spike 2	18	48	54	88.8889
CRISPR TaZIP4-B2 (CER)	Wild type	Plant 9	Spike 3	15	38	45	84.4444
CRISPR TaZIP4-B2 (CER)	Wild type	Plant 10	Spike 1	24	66	72	91.6667
CRISPR TaZIP4-B2 (CER)	Wild type	Plant 10	Spike 2	22	61	66	92.4242
CRISPR TaZIP4-B2 (CER)	Wild type	Plant 10	Spike 3	21	57	63	90.4762
CRISPR TaZIP4-B2 (CER)	Wild type	Plant 11	Spike 1	18	47	54	87.037
CRISPR TaZIP4-B2 (CER)	Wild type	Plant 11	Spike 2	18	51	54	94.4444
CRISPR TaZIP4-B2 (CER)	Wild type	Plant 11	Spike 3	18	47	54	87.037
CRISPR TaZIP4-B2 (CER)	Wild type	Plant 12	Spike 1	18	42	54	77.7778
CRISPR TaZIP4-B2 (CER)	Wild type	Plant 12	Spike 2	15	32	45	71.1111
CRISPR TaZIP4-B2 (CER)	Wild type	Plant 12	Spike 3	18	44	54	81.4815
CRISPR TaZIP4-B2 (GH)	Mutant	Plant 1	Spike 1	14	10	42	23.8095
CRISPR TaZIP4-B2 (GH)	Mutant	Plant 1	Spike 2	12	9	36	25
CRISPR TaZIP4-B2 (GH)	Mutant	Plant 1	Spike 3	11	12	33	36.3636
CRISPR TaZIP4-B2 (GH)	Mutant	Plant 2	Spike 1	12	19	36	52.7778
CRISPR TaZIP4-B2 (GH)	Mutant	Plant 2	Spike 2	12	11	36	30.5556
CRISPR TaZIP4-B2 (GH)	Mutant	Plant 2	Spike 3	11	12	33	36.3636
CRISPR TaZIP4-B2 (GH)	Mutant	Plant 3	Spike 1	12	19	36	52.7778
CRISPR TaZIP4-B2 (GH)	Mutant	Plant 3	Spike 2	12	10	36	27.7778
CRISPR TaZIP4-B2 (GH)	Mutant	Plant 3	Spike 3	9	10	27	37.037
CRISPR TaZIP4-B2 (GH)	Mutant	Plant 4	Spike 1	14	25	42	59.5238
CRISPR TaZIP4-B2 (GH)	Mutant	Plant 4	Spike 2	14	20	42	47.619
CRISPR TaZIP4-B2 (GH)	Mutant	Plant 4	Spike 3	14	16	42	38.0952
CRISPR TaZIP4-B2 (GH)	Mutant	Plant 5	Spike 1	16	17	48	35.4167
CRISPR TaZIP4-B2 (GH)	Mutant	Plant 5	Spike 2	14	8	42	19.0476
CRISPR TaZIP4-B2 (GH)	Mutant	Plant 5	Spike 3	15	10	45	22.2222
CRISPR TaZIP4-B2 (GH)	Mutant	Plant 6	Spike 1	12	12	36	33.3333
CRISPR TaZIP4-B2 (GH)	Mutant	Plant 6	Spike 2	12	9	36	25
CRISPR TaZIP4-B2 (GH)	Mutant	Plant 6	Spike 3	10	10	30	33.3333
CRISPR TaZIP4-B2 (GH)	Mutant	Plant 7	Spike 1	15	15	45	33.3333
CRISPR TaZIP4-B2 (GH)	Mutant	Plant 7	Spike 2	11	11	33	33.3333
CRISPR TaZIP4-B2 (GH)	Mutant	Plant 7	Spike 3	11	8	33	24.2424
CRISPR TaZIP4-B2 (GH)	Mutant	Plant 8	Spike 1	14	25	42	59.5238
CRISPR TaZIP4-B2 (GH)	Mutant	Plant 8	Spike 2	11	16	33	48.4848
CRISPR TaZIP4-B2 (GH)	Mutant	Plant 8	Spike 3	12	12	36	33.3333
CRISPR TaZIP4-B2 (GH)	Mutant	Plant 9	Spike 1	11	18	33	54.5455
CRISPR TaZIP4-B2 (GH)	Mutant	Plant 9	Spike 2	11	8	33	24.2424
CRISPR TaZIP4-B2 (GH)	Mutant	Plant 9	Spike 3	8	14	24	58.3333
CRISPR TaZIP4-B2 (GH)	Mutant	Plant 10	Spike 1	14	25	42	59.5238
CRISPR TaZIP4-B2 (GH)	Mutant	Plant 10	Spike 2	13	10	39	25.641
CRISPR TaZIP4-B2 (GH)	Mutant	Plant 10	Spike 3	11	8	33	24.2424
CRISPR TaZIP4-B2 (GH)	Mutant	Plant 11	Spike 1	14	20	42	47.619
CRISPR TaZIP4-B2 (GH)	Mutant	Plant 11	Spike 2	14	25	42	59.5238
CRISPR TaZIP4-B2 (GH)	Mutant	Plant 11	Spike 3	12	8	36	22.2222
CRISPR TaZIP4-B2 (GH)	Mutant	Plant 12	Spike 1	14	19	42	45.2381
CRISPR TaZIP4-B2 (GH)	Mutant	Plant 12	Spike 2	9	16	27	59.2593
CRISPR TaZIP4-B2 (GH)	Mutant	Plant 12	Spike 3	12	14	36	38.8889
CRISPR TaZIP4-B2 (GH)	Mutant	Plant 13	Spike 1	17	12	51	23.5294
CRISPR TaZIP4-B2 (GH)	Mutant	Plant 13	Spike 2	15	7	45	15.5556
CRISPR TaZIP4-B2 (GH)	Mutant	Plant 13	Spike 3	15	9	45	20
CRISPR TaZIP4-B2 (GH)	Mutant	Plant 14	Spike 1	13	18	39	46.1538
CRISPR TaZIP4-B2 (GH)	Mutant	Plant 14	Spike 2	14	11	42	26.1905
CRISPR TaZIP4-B2 (GH)	Mutant	Plant 14	Spike 3	12	6	36	16.6667
CRISPR TaZIP4-B2 (GH)	Mutant	Plant 15	Spike 1	15	33	45	73.3333
CRISPR TaZIP4-B2 (GH)	Mutant	Plant 15	Spike 2	17	15	51	29.4118
CRISPR TaZIP4-B2 (GH)	Mutant	Plant 15	Spike 3	17	30	51	58.8235
CRISPR TaZIP4-B2 (GH)	Wild type	Plant 1	Spike 1	14	29	42	69.0476
CRISPR TaZIP4-B2 (GH)	Wild type	Plant 1	Spike 2	14	33	42	78.5714
CRISPR TaZIP4-B2 (GH)	Wild type	Plant 1	Spike 3	14	25	42	59.5238
CRISPR TaZIP4-B2 (GH)	Wild type	Plant 2	Spike 1	13	35	39	89.7436
CRISPR TaZIP4-B2 (GH)	Wild type	Plant 2	Spike 2	13	28	39	71.7949
CRISPR TaZIP4-B2 (GH)	Wild type	Plant 2	Spike 3	11	19	33	57.5758
CRISPR TaZIP4-B2 (GH)	Wild type	Plant 3	Spike 1	20	41	60	68.3333
CRISPR TaZIP4-B2 (GH)	Wild type	Plant 3	Spike 2	15	16	45	35.5556
CRISPR TaZIP4-B2 (GH)	Wild type	Plant 3	Spike 3	14	28	42	66.6667
CRISPR TaZIP4-B2 (GH)	Wild type	Plant 4	Spike 1	15	33	45	73.3333
CRISPR TaZIP4-B2 (GH)	Wild type	Plant 4	Spike 2	12	25	36	69.4444
CRISPR TaZIP4-B2 (GH)	Wild type	Plant 4	Spike 3	12	15	36	41.6667
CRISPR TaZIP4-B2 (GH)	Wild type	Plant 5	Spike 1	11	23	33	69.697
CRISPR TaZIP4-B2 (GH)	Wild type	Plant 5	Spike 2	10	28	30	93.3333
CRISPR TaZIP4-B2 (GH)	Wild type	Plant 5	Spike 3	10	16	30	53.3333
CRISPR TaZIP4-B2 (GH)	Wild type	Plant 6	Spike 1	14	24	42	57.1429
CRISPR TaZIP4-B2 (GH)	Wild type	Plant 6	Spike 2	14	26	42	61.9048
CRISPR TaZIP4-B2 (GH)	Wild type	Plant 6	Spike 3	13	14	39	35.8974
CRISPR TaZIP4-B2 (GH)	Wild type	Plant 7	Spike 1	16	38	48	79.1667
CRISPR TaZIP4-B2 (GH)	Wild type	Plant 7	Spike 2	16	28	48	58.3333
CRISPR TaZIP4-B2 (GH)	Wild type	Plant 7	Spike 3	14	30	42	71.4286
CRISPR TaZIP4-B2 (GH)	Wild type	Plant 8	Spike 1	20	55	60	91.6667
CRISPR TaZIP4-B2 (GH)	Wild type	Plant 8	Spike 2	17	45	51	88.2353
CRISPR TaZIP4-B2 (GH)	Wild type	Plant 8	Spike 3	19	35	57	61.4035
CRISPR TaZIP4-B2 (GH)	Wild type	Plant 9	Spike 1	13	26	39	66.6667
CRISPR TaZIP4-B2 (GH)	Wild type	Plant 9	Spike 2	11	22	33	66.6667
CRISPR TaZIP4-B2 (GH)	Wild type	Plant 9	Spike 3	12	21	36	58.3333
CRISPR TaZIP4-B2 (GH)	Wild type	Plant 10	Spike 1	16	26	48	54.1667
CRISPR TaZIP4-B2 (GH)	Wild type	Plant 10	Spike 2	14	28	42	66.6667
CRISPR TaZIP4-B2 (GH)	Wild type	Plant 10	Spike 3	17	28	51	54.902
CRISPR TaZIP4-B2 (GH)	Wild type	Plant 11	Spike 1	13	34	39	87.1795
CRISPR TaZIP4-B2 (GH)	Wild type	Plant 11	Spike 2	14	27	42	64.2857
CRISPR TaZIP4-B2 (GH)	Wild type	Plant 11	Spike 3	14	30	42	71.4286
CRISPR TaZIP4-B2 (GH)	Wild type	Plant 12	Spike 1	11	27	33	81.8182
CRISPR TaZIP4-B2 (GH)	Wild type	Plant 12	Spike 2	10	18	30	60
CRISPR TaZIP4-B2 (GH)	Wild type	Plant 12	Spike 3	10	25	30	83.3333
CRISPR TaZIP4-B2 (GH)	Wild type	Plant 13	Spike 1	18	42	54	77.7778
CRISPR TaZIP4-B2 (GH)	Wild type	Plant 13	Spike 2	15	25	45	55.5556
CRISPR TaZIP4-B2 (GH)	Wild type	Plant 13	Spike 3	13	28	39	71.7949
CRISPR TaZIP4-B2 (GH)	Wild type	Plant 14	Spike 1	16	33	48	68.75
CRISPR TaZIP4-B2 (GH)	Wild type	Plant 14	Spike 2	14	24	42	57.1429
CRISPR TaZIP4-B2 (GH)	Wild type	Plant 14	Spike 3	14	30	42	71.4286
CRISPR TaZIP4-B2 (GH)	Wild type	Plant 15	Spike 1	19	44	57	77.193
CRISPR TaZIP4-B2 (GH)	Wild type	Plant 15	Spike 2	17	39	51	76.4706
CRISPR TaZIP4-B2 (GH)	Wild type	Plant 15	Spike 3	14	29	42	69.0476
Ph1b (CER)	Wild type	Plant 1	Spike 1	19	58	57	101.754
Ph1b (CER)	Wild type	Plant 1	Spike 2	19	55	57	96.4912
Ph1b (CER)	Wild type	Plant 2	Spike 1	20	50	60	83.3333
Ph1b (CER)	Wild type	Plant 2	Spike 2	17	52	51	101.961
Ph1b (CER)	Wild type	Plant 3	Spike 1	19	67	57	117.544
Ph1b (CER)	Wild type	Plant 3	Spike 2	19	62	57	108.772
Ph1b (CER)	Wild type	Plant 4	Spike 1	19	50	57	87.7193
Ph1b (CER)	Wild type	Plant 4	Spike 2	20	57	60	95
Ph1b (CER)	Wild type	Plant 5	Spike 1	20	38	60	63.3333
Ph1b (CER)	Wild type	Plant 5	Spike 2	16	35	48	72.9167
Ph1b (CER)	Wild type	Plant 6	Spike 1	18	44	54	81.4815
Ph1b (CER)	Wild type	Plant 6	Spike 2	16	43	48	89.5833
Ph1b (CER)	Wild type	Plant 7	Spike 1	19	47	57	82.4561
Ph1b (CER)	Wild type	Plant 7	Spike 2	19	51	57	89.4737
Ph1b (CER)	Wild type	Plant 8	Spike 1	19	50	57	87.7193
Ph1b (CER)	Wild type	Plant 8	Spike 2	19	50	57	87.7193
Ph1b (CER)	Wild type	Plant 9	Spike 1	18	34	54	62.963
Ph1b (CER)	Wild type	Plant 9	Spike 2	20	51	60	85
Ph1b (CER)	Wild type	Plant 10	Spike 1	20	51	60	85
Ph1b (CER)	Wild type	Plant 10	Spike 2	19	42	57	73.6842
Ph1b (CER)	Wild type	Plant 11	Spike 1	25	38	75	50.6667
Ph1b (CER)	Wild type	Plant 11	Spike 2	22	42	66	63.6364
Ph1b (CER)	Wild type	Plant 11	Spike 3	24	31	72	43.0556
Ph1b (CER)	Wild type	Plant 12	Spike 1	25	50	75	66.6667
Ph1b (CER)	Wild type	Plant 12	Spike 2	25	59	75	78.6667
Ph1b (CER)	Wild type	Plant 12	Spike 3	21	60	63	95.2381
Ph1b (CER)	Wild type	Plant 13	Spike 1	25	53	75	70.6667
Ph1b (CER)	Wild type	Plant 13	Spike 2	24	45	72	62.5
Ph1b (CER)	Wild type	Plant 13	Spike 3	24	47	72	65.2778
Ph1b (CER)	Wild type	Plant 14	Spike 1	25	32	75	42.6667
Ph1b (CER)	Wild type	Plant 14	Spike 2	23	42	69	60.8696
Ph1b (CER)	Wild type	Plant 14	Spike 3	23	28	69	40.5797
Ph1b (CER)	Wild type	Plant 15	Spike 1	25	55	75	73.3333
Ph1b (CER)	Wild type	Plant 15	Spike 2	25	42	75	56
Ph1b (CER)	Wild type	Plant 15	Spike 3	25	52	75	69.3333
Ph1b (CER)	Wild type	Plant 16	Spike 1	21	75	63	119.048
Ph1b (CER)	Wild type	Plant 16	Spike 2	18	55	54	101.852
Ph1b (CER)	Wild type	Plant 16	Spike 3	18	52	54	96.2963
Ph1b (CER)	Wild type	Plant 17	Spike 1	24	43	72	59.7222
Ph1b (CER)	Wild type	Plant 17	Spike 2	24	40	72	55.5556
Ph1b (CER)	Wild type	Plant 17	Spike 3	22	42	66	63.6364
Ph1b (CER)	Wild type	Plant 18	Spike 1	26	59	78	75.641
Ph1b (CER)	Wild type	Plant 18	Spike 2	25	58	75	77.3333
Ph1b (CER)	Wild type	Plant 18	Spike 3	25	55	75	73.3333
Ph1b (CER)	Wild type	Plant 19	Spike 1	20	69	60	115
Ph1b (CER)	Wild type	Plant 19	Spike 2	24	45	72	62.5
Ph1b (CER)	Wild type	Plant 19	Spike 3	18	53	54	98.1481
Ph1b (CER)	Wild type	Plant 20	Spike 1	20	62	60	103.333
Ph1b (CER)	Wild type	Plant 20	Spike 2	18	40	54	74.0741
Ph1b (CER)	Wild type	Plant 20	Spike 3	18	59	54	109.259
Ph1b (CER)	Mutant	Plant 1	Spike 1	19	26	57	45.614
Ph1b (CER)	Mutant	Plant 1	Spike 2	19	29	57	50.8772
Ph1b (CER)	Mutant	Plant 2	Spike 1	16	15	48	31.25
Ph1b (CER)	Mutant	Plant 2	Spike 2	17	31	51	60.7843
Ph1b (CER)	Mutant	Plant 3	Spike 1	17	18	51	35.2941
Ph1b (CER)	Mutant	Plant 3	Spike 2	16	32	48	66.6667
Ph1b (CER)	Mutant	Plant 4	Spike 1	17	27	51	52.9412
Ph1b (CER)	Mutant	Plant 4	Spike 2	19	46	57	80.7018
Ph1b (CER)	Mutant	Plant 5	Spike 1	19	38	57	66.6667
Ph1b (CER)	Mutant	Plant 5	Spike 2	14	25	42	59.5238
Ph1b (CER)	Mutant	Plant 6	Spike 1	17	20	51	39.2157
Ph1b (CER)	Mutant	Plant 6	Spike 2	14	30	42	71.4286
Ph1b (CER)	Mutant	Plant 7	Spike 1	18	19	54	35.1852
Ph1b (CER)	Mutant	Plant 7	Spike 2	19	27	57	47.3684
Ph1b (CER)	Mutant	Plant 8	Spike 1	16	18	48	37.5
Ph1b (CER)	Mutant	Plant 8	Spike 2	18	15	54	27.7778
Ph1b (CER)	Mutant	Plant 9	Spike 1	20	38	60	63.3333
Ph1b (CER)	Mutant	Plant 9	Spike 2	18	15	54	27.7778
Ph1b (CER)	Mutant	Plant 10	Spike 1	15	19	45	42.2222
Ph1b (CER)	Mutant	Plant 10	Spike 2	17	28	51	54.902
Ph1b (CER)	Mutant	Plant 11	Spike 1	21	20	63	31.746
Ph1b (CER)	Mutant	Plant 11	Spike 2	26	40	78	51.2821
Ph1b (CER)	Mutant	Plant 11	Spike 3	23	20	69	28.9855
Ph1b (CER)	Mutant	Plant 12	Spike 1	22	40	66	60.6061
Ph1b (CER)	Mutant	Plant 12	Spike 2	21	33	63	52.381
Ph1b (CER)	Mutant	Plant 12	Spike 3	21	27	63	42.8571
Ph1b (CER)	Mutant	Plant 13	Spike 1	21	31	63	49.2063
Ph1b (CER)	Mutant	Plant 13	Spike 2	24	31	72	43.0556
Ph1b (CER)	Mutant	Plant 13	Spike 3	22	7	66	10.6061
Ph1b (CER)	Mutant	Plant 14	Spike 1	23	33	69	47.8261
Ph1b (CER)	Mutant	Plant 14	Spike 2	22	20	66	30.303
Ph1b (CER)	Mutant	Plant 14	Spike 3	21	24	63	38.0952
Ph1b (CER)	Mutant	Plant 15	Spike 1	18	33	54	61.1111
Ph1b (CER)	Mutant	Plant 15	Spike 2	22	13	66	19.697
Ph1b (CER)	Mutant	Plant 15	Spike 3	20	23	60	38.3333
Ph1b (GH)	Mutant	Plant 1	Spike 1	22	12	66	18.1818
Ph1b (GH)	Mutant	Plant 1	Spike 2	22	40	66	60.6061
Ph1b (GH)	Mutant	Plant 1	Spike 3	18	28	54	51.8519
Ph1b (GH)	Mutant	Plant 2	Spike 1	21	19	63	30.1587
Ph1b (GH)	Mutant	Plant 2	Spike 2	20	35	60	58.3333
Ph1b (GH)	Mutant	Plant 2	Spike 3	22	37	66	56.0606
Ph1b (GH)	Mutant	Plant 3	Spike 1	24	32	72	44.4444
Ph1b (GH)	Mutant	Plant 3	Spike 2	20	28	60	46.6667
Ph1b (GH)	Mutant	Plant 3	Spike 3	19	23	57	40.3509
Ph1b (GH)	Mutant	Plant 4	Spike 1	17	25	51	49.0196
Ph1b (GH)	Mutant	Plant 4	Spike 2	18	23	54	42.5926
Ph1b (GH)	Mutant	Plant 4	Spike 3	16	22	48	45.8333
Ph1b (GH)	Mutant	Plant 5	Spike 1	23	35	69	50.7246
Ph1b (GH)	Mutant	Plant 5	Spike 2	21	41	63	65.0794
Ph1b (GH)	Mutant	Plant 5	Spike 3	24	34	72	47.2222
Ph1b (GH)	Mutant	Plant 6	Spike 1	21	14	63	22.2222
Ph1b (GH)	Mutant	Plant 6	Spike 2	21	24	63	38.0952
Ph1b (GH)	Mutant	Plant 6	Spike 3	20	19	60	31.6667
Ph1b (GH)	Mutant	Plant 7	Spike 1	22	36	66	54.5455
Ph1b (GH)	Mutant	Plant 7	Spike 2	22	27	66	40.9091
Ph1b (GH)	Mutant	Plant 7	Spike 3	21	39	63	61.9048
Ph1b (GH)	Mutant	Plant 8	Spike 1	23	38	69	55.0725
Ph1b (GH)	Mutant	Plant 8	Spike 2	21	14	63	22.2222
Ph1b (GH)	Mutant	Plant 8	Spike 3	21	30	63	47.619
Ph1b (GH)	Mutant	Plant 9	Spike 1	23	18	69	26.087
Ph1b (GH)	Mutant	Plant 9	Spike 2	18	35	54	64.8148
Ph1b (GH)	Mutant	Plant 9	Spike 3	18	25	54	46.2963
Ph1b (GH)	Mutant	Plant 10	Spike 1	22	12	66	18.1818
Ph1b (GH)	Mutant	Plant 10	Spike 2	22	13	66	19.697
Ph1b (GH)	Mutant	Plant 10	Spike 3	20	24	60	40
Ph1b (GH)	Mutant	Plant 11	Spike 1	19	35	57	61.4035
Ph1b (GH)	Mutant	Plant 11	Spike 2	18	25	54	46.2963
Ph1b (GH)	Mutant	Plant 11	Spike 3	19	24	57	42.1053
Ph1b (GH)	Wild type	Plant 1	Spike 1	25	65	75	86.6667
Ph1b (GH)	Wild type	Plant 1	Spike 2	23	67	69	97.1014
Ph1b (GH)	Wild type	Plant 1	Spike 3	24	63	72	87.5
Ph1b (GH)	Wild type	Plant 2	Spike 1	22	49	66	74.2424
Ph1b (GH)	Wild type	Plant 2	Spike 2	22	67	66	101.515
Ph1b (GH)	Wild type	Plant 2	Spike 3	24	61	72	84.7222
Ph1b (GH)	Wild type	Plant 3	Spike 1	25	60	75	80
Ph1b (GH)	Wild type	Plant 3	Spike 2	23	43	69	62.3188
Ph1b (GH)	Wild type	Plant 3	Spike 3	21	41	63	65.0794
Ph1b (GH)	Wild type	Plant 4	Spike 1	23	53	69	76.8116
Ph1b (GH)	Wild type	Plant 4	Spike 2	24	68	72	94.4444
Ph1b (GH)	Wild type	Plant 4	Spike 3	22	51	66	77.2727
Ph1b (GH)	Wild type	Plant 5	Spike 1	25	56	75	74.6667
Ph1b (GH)	Wild type	Plant 5	Spike 2	24	46	72	63.8889
Ph1b (GH)	Wild type	Plant 5	Spike 3	22	46	66	69.697
Ph1b (GH)	Wild type	Plant 6	Spike 1	25	67	75	89.3333
Ph1b (GH)	Wild type	Plant 6	Spike 2	24	68	72	94.4444
Ph1b (GH)	Wild type	Plant 6	Spike 3	22	63	66	95.4545
Ph1b (GH)	Wild type	Plant 7	Spike 1	23	53	69	76.8116
Ph1b (GH)	Wild type	Plant 7	Spike 2	18	35	54	64.8148
Ph1b (GH)	Wild type	Plant 7	Spike 3	20	35	60	58.3333
Ph1b (GH)	Wild type	Plant 8	Spike 1	22	52	66	78.7879
Ph1b (GH)	Wild type	Plant 8	Spike 2	22	49	66	74.2424
Ph1b (GH)	Wild type	Plant 8	Spike 3	22	48	66	72.7273
Ph1b (GH)	Wild type	Plant 9	Spike 1	26	69	78	88.4615
Ph1b (GH)	Wild type	Plant 9	Spike 2	21	55	63	87.3016
Ph1b (GH)	Wild type	Plant 9	Spike 3	21	53	63	84.127
Ph1b (GH)	Wild type	Plant 10	Spike 1	26	62	78	79.4872
Ph1b (GH)	Wild type	Plant 10	Spike 2	24	48	72	66.6667
Ph1b (GH)	Wild type	Plant 10	Spike 3	22	49	66	74.2424
Ph1b (GH)	Wild type	Plant 11	Spike 1	25	57	75	76
Ph1b (GH)	Wild type	Plant 11	Spike 2	21	48	63	76.1905
Ph1b (GH)	Wild type	Plant 11	Spike 3	25	45	75	60
Ph1b (GH)	Wild type	Plant 12	Spike 1	26	57	78	73.0769
Ph1b (GH)	Wild type	Plant 12	Spike 2	22	59	66	89.3939
Ph1b (GH)	Wild type	Plant 12	Spike 3	20	44	60	73.3333
Ph1b (GH)	Wild type	Plant 13	Spike 1	19	43	57	75.4386
Ph1b (GH)	Wild type	Plant 13	Spike 2	18	35	54	64.8148
Ph1b (GH)	Wild type	Plant 13	Spike 3	18	42	54	77.7778
Ph1b (GH)	Wild type	Plant 14	Spike 1	22	50	66	75.7576
Ph1b (GH)	Wild type	Plant 14	Spike 2	21	40	63	63.4921
Ph1b (GH)	Wild type	Plant 14	Spike 3	20	36	60	60
Ph1b (GH)	Wild type	Plant 15	Spike 1	23	57	69	82.6087
Ph1b (GH)	Wild type	Plant 15	Spike 2	21	45	63	71.4286
Ph1b (GH)	Wild type	Plant 15	Spike 3	21	49	63	77.7778
