## Supplementary material for "A duplicated copy of the meiotic gene *ZIP4* preserves up to 50% pollen viability and grain number in polyploid wheat": Table S4

### Sheet: Male-Female_sterility_data
Table S4. Emasculation/pollination experiment results
Percentage of grain number was calculated as ((Actual grain number/Pollinated floret number)*100)
																			Tukey HSD results
Treatment	Pollen recipient	Pollen donor	Spike	Emasculating date	Pollenating date	Polenated floret number	Actual grain number	Expected grain number	Grain number (%)		Treatment	N	Grain number (%)	sd	se	ci	Difference (%) comparing with the control		Treatments pair	Q statistic	P-value	Inference
WT-control	WT Fielder	WT Fielder	S1	2020-09-18	2020-09-23	20	13	20	65		Mutant-donor	12	41.5833	19.2456	5.55573	12.2281	36.9803		WT-control vs Mutant-recipient	3.3197	0.061588	insignificant
WT-control	WT Fielder	WT Fielder	S2	2020-09-18	2020-09-24	22	12	22	54.5		Mutant-recipient	15	51.3867	16.2874	4.20538	9.01964	22.1233		WT-control vs Mutant-donor	5.2527	0.001893	** p<0.01
WT-control	WT Fielder	WT Fielder	S3	2020-09-18	2020-09-24	29	15	29	51.7		WT-control	13	65.9846	13.4688	3.73557	8.1391	0		Mutant-recipient vs Mutant-donor	2.1812	0.283652	insignificant
WT-control	WT Fielder	WT Fielder	S4	2020-09-22	2020-09-26	20	15	20	75
WT-control	WT Fielder	WT Fielder	S5	2020-09-23	2020-09-28	24	23	24	95.8		Tukey HSD results
WT-control	WT Fielder	WT Fielder	S6	2020-09-23	2020-09-28	21	18	21	85.7		Treatments pair	Q statistic	P-value	Inference
WT-control	WT Fielder	WT Fielder	S7	2020-09-24	2020-09-29	26	15	26	57.7		WT-control vs Mutant-recipient	3.3197	0.061588	insignificant
WT-control	WT Fielder	WT Fielder	S8	2020-09-24	2020-09-29	22	12	22	54.5		WT-control vs Mutant-donor	5.2527	0.001893	** p<0.01
WT-control	WT Fielder	WT Fielder	S9	2020-09-24	2020-09-29	20	13	20	65		Mutant-recipient vs Mutant-donor	2.1812	0.283652	insignificant
WT-control	WT Fielder	WT Fielder	S10	2020-09-28	2020-10-01	26	17	26	65.4
WT-control	WT Fielder	WT Fielder	S11	2020-09-28	2020-10-01	24	16	24	66.7
WT-control	WT Fielder	WT Fielder	S12	2020-10-02	2020-10-06	24	12	24	50
WT-control	WT Fielder	WT Fielder	S13	2020-10-02	2020-10-06	24	17	24	70.8
Mutant-recipient	CRISPR Tazip4-B2	WT Fielder	S1	2020-09-18	2020-09-23	20	10	20	50
Mutant-recipient	CRISPR Tazip4-B2	WT Fielder	S2	2020-09-18	2020-09-24	24	15	24	62.5
Mutant-recipient	CRISPR Tazip4-B2	WT Fielder	S3	2020-09-18	2020-09-24	19	6	19	31.6
Mutant-recipient	CRISPR Tazip4-B2	WT Fielder	S4	2020-09-18	2020-09-24	28	17	28	60.7
Mutant-recipient	CRISPR Tazip4-B2	WT Fielder	S5	2020-09-18	2020-09-24	18	13	18	72.2
Mutant-recipient	CRISPR Tazip4-B2	WT Fielder	S6	2020-09-22	2020-09-26	22	8	22	36.4
Mutant-recipient	CRISPR Tazip4-B2	WT Fielder	S7	2020-09-22	2020-09-26	20	9	20	45
Mutant-recipient	CRISPR Tazip4-B2	WT Fielder	S8	2020-09-22	2020-09-26	20	13	20	65
Mutant-recipient	CRISPR Tazip4-B2	WT Fielder	S9	2020-09-22	2020-09-27	24	17	24	70.8
Mutant-recipient	CRISPR Tazip4-B2	WT Fielder	S10	2020-09-22	2020-09-28	18	10	18	55.6
Mutant-recipient	CRISPR Tazip4-B2	WT Fielder	S11	2020-09-22	2020-09-28	18	8	18	44.4
Mutant-recipient	CRISPR Tazip4-B2	WT Fielder	S12	2020-09-24	2020-09-29	29	16	29	55.2
Mutant-recipient	CRISPR Tazip4-B2	WT Fielder	S13	2020-09-28	2020-10-01	24	7	24	29.2
Mutant-recipient	CRISPR Tazip4-B2	WT Fielder	S14	2020-09-28	2020-10-01	24	17	24	70.8
Mutant-recipient	CRISPR Tazip4-B2	WT Fielder	S15	2020-09-29	2020-10-02	28	6	28	21.4
Mutant-donor	WT Fielder	CRISPR Tazip4-B2	S1	2020-10-23	2020-10-23	30	14	30	46.7
Mutant-donor	WT Fielder	CRISPR Tazip4-B2	S2	2020-10-23	2020-10-26	34	5	34	14.7
Mutant-donor	WT Fielder	CRISPR Tazip4-B2	S3	2020-10-23	2020-10-26	36	15	36	41.7
Mutant-donor	WT Fielder	CRISPR Tazip4-B2	S4	2020-10-23	2020-10-26	34	16	34	47.1
Mutant-donor	WT Fielder	CRISPR Tazip4-B2	S5	2020-10-23	2020-10-26	32	19	32	59.4
Mutant-donor	WT Fielder	CRISPR Tazip4-B2	S6	2020-10-23	2020-10-29	28	5	28	17.9
Mutant-donor	WT Fielder	CRISPR Tazip4-B2	S7	2020-10-23	2020-10-29	34	11	34	32.4
Mutant-donor	WT Fielder	CRISPR Tazip4-B2	S8	2020-10-26	2020-10-29	32	19	32	59.4
Mutant-donor	WT Fielder	CRISPR Tazip4-B2	S9	2020-10-26	2020-10-29	30	21	30	70
Mutant-donor	WT Fielder	CRISPR Tazip4-B2	S10	2020-10-26	2020-10-29	32	14	32	43.8
Mutant-donor	WT Fielder	CRISPR Tazip4-B2	S11	2020-10-26	2020-10-29	34	19	34	55.9
Mutant-donor	WT Fielder	CRISPR Tazip4-B2	S12	2020-10-26	2020-10-29	30	3	30	10
