## Supplementary material for "A duplicated copy of the meiotic gene *ZIP4* preserves up to 50% pollen viability and grain number in polyploid wheat": Table S5

### Sheet: Seed germination experiment
Table S5. The seed germination experiment data
Pollen recipient	Pollen donor	Treatment	Spike	number of seeds per spike	Harvesting date	Experiment date	Replicate	Number of germenated seeds per day										Total germinated seeds	Total number of seeds
								1	2	3	4	5	6	7	8	9	10			Died due to fungal infection	Total seeds at the start of the experiment
WT Fielder	WT Fielder	WT-control	S05	23	2020-12-16	2020-12-19	1	0	3	1	3	1	2	4	0	1	0	15	15	0	15
WT Fielder	WT Fielder	WT-control	S06	18	2020-12-16	2020-12-19	2	0	1	4	2	2	1	0	0	0	0	10	10	5	15
WT Fielder	WT Fielder	WT-control	S10	17	2020-12-16	2020-12-19	3	0	0	0	0	1	3	4	0	2	3	13	13	2	15
WT Fielder	WT Fielder	WT-control	S11	16	2020-12-16	2020-12-19	4	0	0	3	4	2	1	1	0	3	0	14	14	1	15
WT Fielder	WT Fielder	WT-control	S13	17	2020-12-16	2020-12-19	5	0	1	1	2	1	0	2	1	1	2	11	14	1	15
WT Fielder	CRISPR zip4-B2	Mutant-donor	S04	16	2020-12-16	2020-12-19	1	0	0	3	3	4	2	1	0	1	0	14	14	1	15
WT Fielder	CRISPR zip4-B2	Mutant-donor	S05	19	2020-12-16	2020-12-19	2	0	0	1	2	5	3	2	0	1	1	15	15	0	15
WT Fielder	CRISPR zip4-B2	Mutant-donor	S08	19	2020-12-16	2020-12-19	3	0	0	2	5	5	2	1	0	0	0	15	15	0	15
WT Fielder	CRISPR zip4-B2	Mutant-donor	S09	21	2020-12-16	2020-12-19	4	0	0	3	5	4	1	0	0	0	0	13	13	2	15
WT Fielder	CRISPR zip4-B2	Mutant-donor	S11	19	2020-12-16	2020-12-19	5	0	0	2	3	2	3	3	1	1	0	15	15	0	15
CRISPR zip4-B2	WT Fielder	Mutant-recipient	S02	15	2020-12-16	2020-12-19	1	0	0	6	2	1	1	2	1	1	0	14	14	1	15
CRISPR zip4-B2	WT Fielder	Mutant-recipient	S04	17	2020-12-16	2020-12-19	2	0	1	7	1	2	2	1	1	0	0	15	15	0	15
CRISPR zip4-B2	WT Fielder	Mutant-recipient	S09	17	2020-12-16	2020-12-19	3	0	0	1	0	1	2	0	0	2	2	8	12	3	15
CRISPR zip4-B2	WT Fielder	Mutant-recipient	S12	16	2020-12-16	2020-12-19	4	0	0	6	4	1	0	0	0	0	0	11	11	4	15
CRISPR zip4-B2	WT Fielder	Mutant-recipient	S14	17	2020-12-16	2020-12-19	5	0	0	6	3	4	0	0	0	0	0	13	14	1	15

### Sheet: Percentages of germinated seeds
Treatment	Replicate	Day	Number of germinated seeds in one day	Total number of seeds	Total number of germinated seeds in this day	Percentage of germinated seeds in one day	Percentage of total germinated seeds in this day
WT-control	1	1	0	15	0	0	0
WT-control	1	2	3	15	3	20	20
WT-control	1	3	1	15	4	6.66667	26.6667
WT-control	1	4	3	15	7	20	46.6667
WT-control	1	5	1	15	8	6.66667	53.3333
WT-control	1	6	2	15	10	13.3333	66.6667
WT-control	1	7	4	15	14	26.6667	93.3333
WT-control	1	8	0	15	14	0	93.3333
WT-control	1	9	1	15	15	6.66667	100
WT-control	1	10	0	15	15	0	100
WT-control	2	1	0	10	0	0	0
WT-control	2	2	1	10	1	10	10
WT-control	2	3	4	10	5	40	50
WT-control	2	4	2	10	7	20	70
WT-control	2	5	2	10	9	20	90
WT-control	2	6	1	10	10	10	100
WT-control	2	7	0	10	10	0	100
WT-control	2	8	0	10	10	0	100
WT-control	2	9	0	10	10	0	100
WT-control	2	10	0	10	10	0	100
WT-control	3	1	0	13	0	0	0
WT-control	3	2	0	13	0	0	0
WT-control	3	3	0	13	0	0	0
WT-control	3	4	0	13	0	0	0
WT-control	3	5	1	13	1	7.69231	7.69231
WT-control	3	6	3	13	4	23.0769	30.7692
WT-control	3	7	4	13	8	30.7692	61.5385
WT-control	3	8	0	13	8	0	61.5385
WT-control	3	9	2	13	10	15.3846	76.9231
WT-control	3	10	3	13	13	23.0769	100
WT-control	4	1	0	14	0	0	0
WT-control	4	2	0	14	0	0	0
WT-control	4	3	3	14	3	21.4286	21.4286
WT-control	4	4	4	14	7	28.5714	50
WT-control	4	5	2	14	9	14.2857	64.2857
WT-control	4	6	1	14	10	7.14286	71.4286
WT-control	4	7	1	14	11	7.14286	78.5714
WT-control	4	8	0	14	11	0	78.5714
WT-control	4	9	3	14	14	21.4286	100
WT-control	4	10	0	14	14	0	100
WT-control	5	1	0	14	0	0	0
WT-control	5	2	1	14	1	7.14286	7.14286
WT-control	5	3	1	14	2	7.14286	14.2857
WT-control	5	4	2	14	4	14.2857	28.5714
WT-control	5	5	1	14	5	7.14286	35.7143
WT-control	5	6	0	14	5	0	35.7143
WT-control	5	7	2	14	7	14.2857	50
WT-control	5	8	1	14	8	7.14286	57.1429
WT-control	5	9	1	14	9	7.14286	64.2857
WT-control	5	10	2	14	11	14.2857	78.5714
Mutant-donor	1	1	0	14	0	0	0
Mutant-donor	1	2	0	14	0	0	0
Mutant-donor	1	3	3	14	3	21.4286	21.4286
Mutant-donor	1	4	3	14	6	21.4286	42.8571
Mutant-donor	1	5	4	14	10	28.5714	71.4286
Mutant-donor	1	6	2	14	12	14.2857	85.7143
Mutant-donor	1	7	1	14	13	7.14286	92.8571
Mutant-donor	1	8	0	14	13	0	92.8571
Mutant-donor	1	9	1	14	14	7.14286	100
Mutant-donor	1	10	0	14	14	0	100
Mutant-donor	2	1	0	15	0	0	0
Mutant-donor	2	2	0	15	0	0	0
Mutant-donor	2	3	1	15	1	6.66667	6.66667
Mutant-donor	2	4	2	15	3	13.3333	20
Mutant-donor	2	5	5	15	8	33.3333	53.3333
Mutant-donor	2	6	3	15	11	20	73.3333
Mutant-donor	2	7	2	15	13	13.3333	86.6667
Mutant-donor	2	8	0	15	13	0	86.6667
Mutant-donor	2	9	1	15	14	6.66667	93.3333
Mutant-donor	2	10	1	15	15	6.66667	100
Mutant-donor	3	1	0	15	0	0	0
Mutant-donor	3	2	0	15	0	0	0
Mutant-donor	3	3	2	15	2	13.3333	13.3333
Mutant-donor	3	4	5	15	7	33.3333	46.6667
Mutant-donor	3	5	5	15	12	33.3333	80
Mutant-donor	3	6	2	15	14	13.3333	93.3333
Mutant-donor	3	7	1	15	15	6.66667	100
Mutant-donor	3	8	0	15	15	0	100
Mutant-donor	3	9	0	15	15	0	100
Mutant-donor	3	10	0	15	15	0	100
Mutant-donor	4	1	0	13	0	0	0
Mutant-donor	4	2	0	13	0	0	0
Mutant-donor	4	3	3	13	3	23.0769	23.0769
Mutant-donor	4	4	5	13	8	38.4615	61.5385
Mutant-donor	4	5	4	13	12	30.7692	92.3077
Mutant-donor	4	6	1	13	13	7.69231	100
Mutant-donor	4	7	0	13	13	0	100
Mutant-donor	4	8	0	13	13	0	100
Mutant-donor	4	9	0	13	13	0	100
Mutant-donor	4	10	0	13	13	0	100
Mutant-donor	5	1	0	15	0	0	0
Mutant-donor	5	2	0	15	0	0	0
Mutant-donor	5	3	2	15	2	13.3333	13.3333
Mutant-donor	5	4	3	15	5	20	33.3333
Mutant-donor	5	5	2	15	7	13.3333	46.6667
Mutant-donor	5	6	3	15	10	20	66.6667
Mutant-donor	5	7	3	15	13	20	86.6667
Mutant-donor	5	8	1	15	14	6.66667	93.3333
Mutant-donor	5	9	1	15	15	6.66667	100
Mutant-donor	5	10	0	15	15	0	100
Mutant-recipient	1	1	0	14	0	0	0
Mutant-recipient	1	2	0	14	0	0	0
Mutant-recipient	1	3	6	14	6	42.8571	42.8571
Mutant-recipient	1	4	2	14	8	14.2857	57.1429
Mutant-recipient	1	5	1	14	9	7.14286	64.2857
Mutant-recipient	1	6	1	14	10	7.14286	71.4286
Mutant-recipient	1	7	2	14	12	14.2857	85.7143
Mutant-recipient	1	8	1	14	13	7.14286	92.8571
Mutant-recipient	1	9	1	14	14	7.14286	100
Mutant-recipient	1	10	0	14	14	0	100
Mutant-recipient	2	1	0	15	0	0	0
Mutant-recipient	2	2	1	15	1	6.66667	6.66667
Mutant-recipient	2	3	7	15	8	46.6667	53.3333
Mutant-recipient	2	4	1	15	9	6.66667	60
Mutant-recipient	2	5	2	15	11	13.3333	73.3333
Mutant-recipient	2	6	2	15	13	13.3333	86.6667
Mutant-recipient	2	7	1	15	14	6.66667	93.3333
Mutant-recipient	2	8	1	15	15	6.66667	100
Mutant-recipient	2	9	0	15	15	0	100
Mutant-recipient	2	10	0	15	15	0	100
Mutant-recipient	3	1	0	12	0	0	0
Mutant-recipient	3	2	0	12	0	0	0
Mutant-recipient	3	3	1	12	1	8.33333	8.33333
Mutant-recipient	3	4	0	12	1	0	8.33333
Mutant-recipient	3	5	1	12	2	8.33333	16.6667
Mutant-recipient	3	6	2	12	4	16.6667	33.3333
Mutant-recipient	3	7	0	12	4	0	33.3333
Mutant-recipient	3	8	0	12	4	0	33.3333
Mutant-recipient	3	9	2	12	6	16.6667	50
Mutant-recipient	3	10	2	12	8	16.6667	66.6667
Mutant-recipient	4	1	0	11	0	0	0
Mutant-recipient	4	2	0	11	0	0	0
Mutant-recipient	4	3	6	11	6	54.5455	54.5455
Mutant-recipient	4	4	4	11	10	36.3636	90.9091
Mutant-recipient	4	5	1	11	11	9.09091	100
Mutant-recipient	4	6	0	11	11	0	100
Mutant-recipient	4	7	0	11	11	0	100
Mutant-recipient	4	8	0	11	11	0	100
Mutant-recipient	4	9	0	11	11	0	100
Mutant-recipient	4	10	0	11	11	0	100
Mutant-recipient	5	1	0	14	0	0	0
Mutant-recipient	5	2	0	14	0	0	0
Mutant-recipient	5	3	6	14	6	42.8571	42.8571
Mutant-recipient	5	4	3	14	9	21.4286	64.2857
Mutant-recipient	5	5	4	14	13	28.5714	92.8571
Mutant-recipient	5	6	0	14	13	0	92.8571
Mutant-recipient	5	7	0	14	13	0	92.8571
Mutant-recipient	5	8	0	14	13	0	92.8571
Mutant-recipient	5	9	0	14	13	0	92.8571
Mutant-recipient	5	10	0	14	13	0	92.8571
