## Supplementary material for "A duplicated copy of the meiotic gene *ZIP4* preserves up to 50% pollen viability and grain number in polyploid wheat": Table S8

### Sheet: Table_Percentage_of_pollen_viab
Table S8: Pollen viability scores for the three TaZIP4-B2 mutants and their wild types according to Alexander staining method and Flow Cytometry method using AmphaZ32 instrument.
Only the ph1b mutant and its wild type were analysed using the Flow Cytometry method using AmphaZ32 instrument.																	Tukey HSD test results for the percentage of inviable pollens
Method	Group	Genotype	Treatment	Replicate	Number of pollens		Inviable pollens			Viable pollens			Immature pollens				Treatments pair	Q statistic	P-value	Inference
					Per plant	Total	Number	%	Average %	Number	%	Average %	Number	%	Average %		A vs B	14.3345	0.0010053	** p<0.01		47.2
Alexander staining	CRISPR-Tazip4-B2	Mutant	A	1	324	2430	96	29.6296	28.2±7.3	228	70.3704	71.8±7.3	NA	NA	NA		A vs C	1.3215	0.899995	insignificant		34.3
				2	1081		375	34.6901		706	65.3099		NA	NA			A vs D	14.1143	0.0010053	** p<0.01		48.5
				3	1025		209	20.3902		816	79.6098		NA	NA			A vs E	3.0101	0.433571	insignificant
		Wild type	B	1	751	3190	11	1.46471	2.2±0.6	740	98.5353	97.8±0.6	NA	NA	NA		A vs F	12.8295	0.0010053	** p<0.01
				2	1163		29	2.49355		1134	97.5064		NA	NA			A vs G	8.4544	0.0010053	** p<0.01
				3	1276		33	2.58621		1243	97.4138		NA	NA			A vs H	15.0662	0.0010053	** p<0.01
	Ph1b	Mutant	C	1	1236	4000	341	27.589	25.8±3.0	895	72.411	74.2±3.0	NA	NA	NA		B vs C	13.0131	0.0010053	** p<0.01
				2	1083		298	27.5162		785	72.4838		NA	NA			B vs D	0.2202	0.899995	insignificant
				3	1681		376	22.3676		1305	77.6324		NA	NA			B vs E	11.3245	0.0010053	** p<0.01
		Wild type	D	1	1169	4206	53	4.53379	2.6±1.7	1116	95.4662	97.4±1.7	NA	NA	NA		B vs F	1.505	0.899995	insignificant
				2	2026		33	1.62883		1993	98.3712		NA	NA			B vs G	7.5721	0.0010053	** p<0.01
				3	1011		17	1.6815		994	98.3185		NA	NA			B vs H	0.9604	0.899995	insignificant
	Ph1c	Mutant	E	1	1667	3729	322	19.3161	22.8±4.8	1345	80.6839	77.2±4.8	NA	NA	NA		C vs D	12.7928	0.0010053	** p<0.01
				2	1045		295	28.2297		750	71.7703		NA	NA			C vs E	1.6886	0.899995	insignificant
				3	1017		212	20.8456		805	79.1544		NA	NA			C vs F	11.508	0.0010053	** p<0.01
		Wild type	F	1	1092	3384	46	4.21245	5.0±0.7	1046	95.7875	95.0±0.7	NA	NA	NA		C vs G	6.977	0.0016939	** p<0.01
				2	1139		63	5.53117		1076	94.4688		NA	NA			C vs H	13.5887	0.0010053	** p<0.01
				3	1153		59	5.11709		1094	94.8829		NA	NA			D vs E	11.1042	0.0010053	** p<0.01
Impedance Flow Cytometry (AmphaZ32)	Ph1b	Mutant	G	1	2629	16504	432	16.4	14.5±1.7	944	35.9	46.0±12.7	1253	47.6607	39.5±13.1		D vs F	1.2848	0.899995	insignificant
				2	2316		359	15.5		1339	57.8		618	26.6839			D vs G	7.3258	0.0010053	** p<0.01
				3	3602		496	13.8		2153	59.8		953	26.4575			D vs H	0.7141	0.899995	insignificant
				4	4457		538	12.1		1407	31.6		2512	56.3608			E vs F	9.8194	0.0010053	** p<0.01
				5	3500		515	14.7		1569	44.8		1416	40.4571			E vs G	5.0891	0.0312449	* p<0.05
		Wild type	H	1	4387	23422	133	3.03168	3.8±1.7	4228	96.3757	94.7±1.9	26	0.59266	1.6±0.8		E vs H	11.7008	0.0010053	** p<0.01
				2	4192		82	1.95611		4001	95.4437		109	2.60019			F vs G	5.8894	0.0092513	** p<0.01
				3	2531		66	2.60766		2435	96.207		30	1.1853			F vs H	0.7223	0.899995	insignificant
				4	5796		329	5.67633		5373	92.7019		94	1.62181			G vs H	7.6345	0.0010053	** p<0.01
				5	6516		361	5.54021		6033	92.5875		122	1.87231
